# Benchmarking of bulk transcriptomic harmonization tools in a multi-platform B-cell lymphoma cohort identifies feature-specific quantile normalization and surrogate variable analysis as top-performing methods

**DOI:** 10.64898/2026.09.15.751825

**Authors:** Daniil Nikitin, Nikolay Borisov, Maria Savchenko, Anatoly Bobe, Mark Meerson, Alexander Nesmelov, Nazar Harutyunyan, Svetlana Paponova, Andrey Kravets, Alexandr Zaitsev, Alexandr Bagaev, Arsen Arakelyan

## Abstract

Cross-platform harmonization of bulk transcriptomic datasets remains a fundamental challenge for developing cancer biomarkers because of persistent unresolved batch effects. Most harmonization tools are benchmarked on datasets with large inter-group biological differences (for example TCGA tumor types), whereas actionable biomarker mining requires preserving subtle transcriptional distinctions between closely related diagnoses. Here we present ComboBatch, a benchmarking pipeline that evaluates the full cross-product of 14 batch-removal strategies, 3 imputation methods, 33 harmonization algorithms and 2 post-removal conditions across 7,174 samples from 88 germinal-center B-cell lymphoma cohorts spanning four transcriptomic platforms. Scoring 87 quality metrics across 2,234 harmonization approaches, we show that method choice (R^2^ 0.36) and batch-removal strategy (0.26) are the principal determinants of harmonization quality, whereas imputation (0.016) and post-removal (<0.01) are secondary. Feature Specific Quantile Normalization and Surrogate Variable Analysis were the top methods, jointly resolving follicular lymphoma, diffuse large B-cell lymphoma and normal germinal-center B-cell differences in multi-platform and RNA-seq-only compositions, respectively. We provide a data-driven five-scenario decision tree for harmonization method selection, applicable to any retrospective multi-platform transcriptomic study. The ComboBatch pipeline is available on GitHub and can be used for harmonization, allowing bioinformaticians to utilize 33 harmonization and 3 imputation methods according to their needs.

**GRAPHICAL ABSTRACT:** 
