## Supplementary File 1 for "Benchmarking of bulk transcriptomic harmonization tools in a multi-platform B-cell lymphoma cohort identifies feature-specific quantile normalization and surrogate variable analysis as top-performing methods"

COHORT_LABEL	sample count	Cohort type	Link to get the raw data CLAUDE	How to get the raw data CLAUDE
PUB_DLBCL_GSE117556	810	Open	https://www.ncbi.nlm.nih.gov/geo/query/acc.cgi?acc=GSE117556	Only a single processed supplementary file (GSE117556_non-normalized.csv.gz, probe-level non-normalized intensities) is deposited on the GEO series page; no CEL/IDAT scan files are attached, so the original Illumina HT-12 WG-DASL bead-level raw data cannot be obtained from GEO.
SOM	623	Proprietary
PUB_DLBCL_NCICCR	567	Proprietary	https://www.ncbi.nlm.nih.gov/projects/gap/cgi-bin/study.cgi?study_id=phs001444.v2.p1
PUB_DLBCL_GOYA	553	Open	https://www.ncbi.nlm.nih.gov/geo/query/acc.cgi?acc=GSE125966	Download processed counts/log2CPM from GEO series GSE125966, and use SRA Toolkit prefetch/fasterq-dump on the SRR run accessions under BioProject PRJNA518119 (SRP183071) to obtain raw FASTQ for all 553 GOYA trial RNA-seq samples; spot-checked SRX5316605/SRR8512989 shows no dbGaP/controlled-access restriction notice.
PUB_DLBCL_GSE31312	472	Open	https://www.ncbi.nlm.nih.gov/geo/query/acc.cgi?acc=GSE31312	Download GSE31312_RAW.tar from the GEO series supplementary files - it contains the original Affymetrix CEL files for all samples (PMID 22437443, 498 de novo DLBCL FFPE cases, GPL570).
PUB_FL_CIBERSORTX	252	Open	https://www.ncbi.nlm.nih.gov/geo/query/acc.cgi?acc=GSE127462	Download GSE127462_RAW.tar from the GEO series page - contains original Affymetrix U133 Plus 2.0 CEL files (302 samples, 'High-throughput tissue dissection and cell purification with digital cytometry' [Affymetrix] study, source for CIBERSORTx reference profiles).
PUB_DLBCL_GSE10846	233	Open	https://www.ncbi.nlm.nih.gov/geo/query/acc.cgi?acc=GSE10846	Download GSE10846_RAW.tar from the GEO series supplementary files - contains original Affymetrix CEL/TXT files for the 420-sample R-CHOP vs CHOP DLBCL cohort (GPL570).
PUB_FL_TOBIN	224	Proprietary
PUB_DLBCL_GSE87371	223	Open	https://www.ncbi.nlm.nih.gov/geo/query/acc.cgi?acc=GSE87371	Download GSE87371_RAW.tar from the GEO series supplementary files - contains original Affymetrix U133 Plus 2.0 CEL files for the 223 GCB/ABC/PMBL DLBCL subtype cohort (GPL570).
PUB_FL_DAVE	191	Open	https://llmpp.ccr.cancer.gov/FL/	Not in GEO - download the raw Affymetrix CEL files directly from the NCI/LLMPP companion website for Dave et al., NEJM 2004 (351:2159-2169): '.CEL files for FL cases (U133A) arrays' (674 Mb) and '.CEL files for FL cases (U133B) arrays' (649 Mb) at https://llmpp.ccr.cancer.gov/FL/, along with a processed tab-delimited expression matrix and clinical data file on the same page.
PUB_DLBCL_GSE11318	179	Open	https://www.ncbi.nlm.nih.gov/geo/query/acc.cgi?acc=GSE11318	Download GSE11318_RAW.tar from the GEO series supplementary files - contains original CEL/TXT raw files for the 406-sample cohort across two platforms (GPL570 Affymetrix U133 Plus 2.0 and GPL6400 NimbleGen tiling array).
PUB_FL_PASTORE	167	Open	https://www.ncbi.nlm.nih.gov/geo/query/acc.cgi?acc=GSE66166	Download raw supplementary files from both linked GEO series: GSE66166 (138 samples: GSE66166_RAW.tar + GSE66166_non-normalized_data.txt.gz) at https://www.ncbi.nlm.nih.gov/geo/query/acc.cgi?acc=GSE66166 and GSE119214 (137 samples: GSE119214_RAW.tar + non-normalized data) at https://www.ncbi.nlm.nih.gov/geo/query/acc.cgi?acc=GSE119214, both Illumina HumanHT-12 WG-DASL V4 (GPL13938) FL cohorts und…
PUB_FL_HUET	147	Open	https://www.ncbi.nlm.nih.gov/geo/query/acc.cgi?acc=GSE93261	Download GSE93261_RAW.tar from the GEO series page - contains original Affymetrix U133 Plus 2.0 CEL files for the 149-sample PRIMA-trial follicular lymphoma cohort (GPL570).
Kassandra	140	Proprietary
PUB_DLBCL_DLC1	133	Proprietary
PUB_DLBCL_GSE32918	130	Open	https://www.ncbi.nlm.nih.gov/geo/query/acc.cgi?acc=GSE32918	Download GSE32918_RAW.tar from the GEO series supplementary files (Illumina HumanRef-8 WG-DASL v3 raw/non-normalized bead-level data for 172 FFPE DLBCL biopsies); GSE32918_non-normalized.txt.gz is also provided.
PUB_DLBCL_GSE22898	119	Open	https://www.ncbi.nlm.nih.gov/geo/query/acc.cgi?acc=GSE22898	GSE22898 is a SuperSeries ('Deep Sequencing of the Small RNA Transcriptome of Normal and Malignant Human B cells'); the mRNA-array sub-series actually matching this cohort's platform (GPL6244, Affymetrix Human Gene 1.0 ST, FF, 100+ DLBCL samples) is GSE22895 — download GSE22895_RAW.tar (CEL files) or GSE22898_RAW.tar directly.
PUB_DLBCL_JIANGGSE147986	99	Open	https://www.ncbi.nlm.nih.gov/geo/query/acc.cgi?acc=GSE147986	Raw RNA-seq FASTQ files are on SRA under BioProject PRJNA622950 / SRA study SRP255154 (matches the srx/samn accessions in the annotation, e.g. SRX8052951 etc.); use SRA Toolkit prefetch/fasterq-dump on the SRR run accessions listed for these SRX/BioSample IDs, or browse via https://www.ncbi.nlm.nih.gov/Traces/study/?acc=PRJNA622950.
PUB_FL_HORN	84	Open	https://www.ncbi.nlm.nih.gov/geo/query/acc.cgi?acc=GSE103944	Download GSE103944_RAW.tar (CEL files, Affymetrix HG-U133A / GPL96) from the GEO series supplementary files.
PUB_FL_BRODTKORB	81	Open	https://www.ncbi.nlm.nih.gov/geo/query/acc.cgi?acc=GSE53820	Download GSE53820_RAW.tar (raw CEL files, Affymetrix HG-U133 Plus 2.0 / GPL570) from the GEO series supplementary files.
PUB_DLBCL_GSE34171	78	Open	https://www.ncbi.nlm.nih.gov/geo/query/acc.cgi?acc=GSE34171	Download GSE34171_RAW.tar (8.6 GB, CEL files across HG-U133A/B, HG-U133 Plus 2.0, and SNP6.0 platforms) plus clinical_info.txt.gz/outcome_data.txt.gz from the GEO series supplementary files.
COLL_DLBCL_UMLOSSOSTRANSL	75	Proprietary
PUB_DLBCL_LYMPHOMICS	73	Proprietary
PUB_FL_ORICCHIO	72	Open	https://www.ncbi.nlm.nih.gov/geo/query/acc.cgi?acc=GSE37088	Download GSE37088_RAW.tar (raw CEL files, Affymetrix HG-U133A / GPL96) from the GEO series supplementary files.
PUB_DLBCL_GSE23501	69	Open	https://www.ncbi.nlm.nih.gov/geo/query/acc.cgi?acc=GSE23501	Download GSE23501_RAW.tar (raw CEL files, Affymetrix HG-U133 Plus 2.0 / GPL570) from the GEO series supplementary files.
PUB_FL_GUO	63	Open	https://www.ncbi.nlm.nih.gov/geo/query/acc.cgi?acc=GSE55267	Download GSE55267_RAW.tar (raw CEL files, Affymetrix HG-U133 Plus 2.0 / GPL570) from the GEO series supplementary files.
PUB_DLBCL_GSE19246	59	Open	https://www.ncbi.nlm.nih.gov/geo/query/acc.cgi?acc=GSE19246	Download GSE19246_RAW.tar (raw CEL files, Affymetrix HG-U133 Plus 2.0 / GPL570) from the GEO series supplementary files.
PUB_DLBCL_BAGS	55	Open	https://www.ncbi.nlm.nih.gov/geo/query/acc.cgi?acc=GSE56313	Download GSE56313_RAW.tar (raw CEL files, Affymetrix HG-U133 Plus 2.0 / GPL570) from the GEO series supplementary files.
PUB_DLBCL_GSE93984	55	Open	https://www.ncbi.nlm.nih.gov/geo/query/acc.cgi?acc=GSE93984	Download GSE93984_RAW.tar (raw CEL files, Affymetrix HG-U133 Plus 2.0 / GPL570) from the GEO series supplementary files.
PUB_DLBCL_ETABM346	53	Open	https://www.ebi.ac.uk/biostudies/arrayexpress/studies/E-TABM-346	Download the individual raw Affymetrix HG-U133A CEL files (e.g. KL_B8_U133A.CEL, KL_B17_U133A.CEL, ...) directly from the E-TABM-346 study page on BioStudies/ArrayExpress; a consolidated processed-data file is also provided separately.
PUB_Health_B_cells_GSE154583	43	Open	https://www.ncbi.nlm.nih.gov/geo/query/acc.cgi?acc=GSE154583	GEO series GSE154583 hosts only processed/normalized count matrices; download raw FASTQ reads from linked SRA project PRJNA646728 / SRP272262 (43 samples) via the SRA Run Selector or prefetch/fasterq-dump.
PUB_DLBCL_GSE64555	40	Open	https://www.ncbi.nlm.nih.gov/geo/query/acc.cgi?acc=GSE64555	Download GSE64555_RAW.tar (177.9 MB) from the GEO series supplementary files, which contains raw Affymetrix CEL/CHP files for all 40 samples.
GSE85543	40	Open	https://www.ncbi.nlm.nih.gov/geo/query/acc.cgi?acc=GSE85543	Download the GEO series RAW.tar (82.1 Mb) containing raw CEL files for all 40 samples (Affymetrix HT HG-U133+ PM Array Plate, GPL13158).
PUB_FL_GSE148070	40	Open	https://www.ncbi.nlm.nih.gov/geo/query/acc.cgi?acc=GSE148070	Download GSE148070_RAW.tar (914.2 Mb) from the GEO series supplementary files, containing raw CEL/CHP files for all 40 FL lymph node biopsies (Affymetrix HTA 2.0, GPL17586).
PUB_FL_LEBRUN	40	Open	https://www.ncbi.nlm.nih.gov/geo/query/acc.cgi?acc=GSE13029	Download GSE13029_RAW.tar (278.8 Mb) from the GEO series, containing raw Agilent two-color microarray files for the follicular lymphoma tissue samples.
GSE68878	38	Open	https://www.ncbi.nlm.nih.gov/geo/query/acc.cgi?acc=GSE68878	Download GSE68878_RAW.tar (905.7 Mb) from the GEO series supplementary files, containing raw CEL files for all 38 samples (Affymetrix Human Exon 1.0 ST Array, GPL20188).
GSE36907	36	Open	https://www.ncbi.nlm.nih.gov/geo/query/acc.cgi?acc=GSE36907	Download GSE36907_RAW.tar (278.6 MB) from the GEO series supplementary files, containing raw CEL files (both GPL570 and GPL6244 subsets).
GSE99635	35	Open	https://www.ncbi.nlm.nih.gov/geo/query/acc.cgi?acc=GSE99635	Download the GEO series RAW.tar (842.1 Mb) containing raw CEL files for all 35 samples (Affymetrix Human Exon 1.0 ST Array, GPL23541).
MDA_Strati_FL	35	Proprietary
GSE56314	33	Open	https://www.ncbi.nlm.nih.gov/geo/query/acc.cgi?acc=GSE56314	Download GSE56314_RAW.tar (154.4 MB) from the GEO series supplementary files, containing raw CEL files for all 33 samples (GPL570).
GSE69033	30	Open	https://www.ncbi.nlm.nih.gov/geo/query/acc.cgi?acc=GSE69033	Download GSE69033_RAW.tar (763.2 Mb) from the GEO series supplementary files, containing raw CEL files for all 30 samples (Affymetrix Human Exon 1.0 ST Array, GPL20188).
PUB_FL_GSE62241	28	Open	https://www.ncbi.nlm.nih.gov/geo/query/acc.cgi?acc=GSE62241	GEO series supplementary files provide only processed bigWig tracks; download raw RNA-seq FASTQ/SRA runs from linked BioProject PRJNA263567 / SRA study SRP048820 (Illumina HiSeq 2000) via SRA Run Selector.
GSE107683	27	Open	https://www.ncbi.nlm.nih.gov/geo/query/acc.cgi?acc=GSE107683	Download GSE107683_RAW.tar (121.5 Mb) from the GEO series supplementary files, containing raw CEL files for all 27 samples (GPL570).
CRON3	27	Proprietary
PUB_DLBCL_CARTFARAMAND	25	Open	https://www.ncbi.nlm.nih.gov/geo/query/acc.cgi?acc=GSE153439	GSE153439 is a SuperSeries ('The Tumor Microenvironment and Inflammation Influence toxicity in patients with Large B Cell Lymphoma Treated with Axicabtagene Ciloleucel') with 61 samples; download the RNA-seq SubSeries GSE153437 raw FASTQ via linked SRA BioProject PRJNA642653, and/or raw NanoString RCC files (GSE153438 / GSE153439_RAW.tar) for the NanoString arm.
GSE12453	25	Open	https://www.ncbi.nlm.nih.gov/geo/query/acc.cgi?acc=GSE12453	Download GSE12453_RAW.tar from the GEO series page (Supplementary file section), which contains all Affymetrix HG-U133_Plus_2 (GPL570) CEL files for the 25 samples; no registration required.
PUB_FL_NCIFFPEREBUILT	25	Proprietary
GSE156751	24	Open	https://www.ncbi.nlm.nih.gov/geo/query/acc.cgi?acc=GSE156751	Download GSE156751_RAW.tar from the GEO series page, which contains raw Agilent (GPL17077) scan TXT files for naive B cell/memory B cell/plasmablast samples; no registration required.
GSE89282	24	Open	https://www.ncbi.nlm.nih.gov/geo/query/acc.cgi?acc=GSE89282	Download GSE89282_RAW.tar from the GEO series page, containing Affymetrix Human Gene 2.0 ST (GPL16686) CEL files for B cell subsets from terminal ileum and spleen; no registration required.
PUB_FL_TASKINEN	24	Open	https://www.ebi.ac.uk/biostudies/arrayexpress/studies/E-MEXP-2305	Download the 24 individual raw Agilent scan TXT files (FL01.txt-FL42.txt) plus the combined MAGE-TAB file from the E-MEXP-2305 BioStudies/ArrayExpress page; freely accessible, no registration required.
PUB_DLBCL_NCIACALA	23	Proprietary
GSE22886	22	Open	https://www.ncbi.nlm.nih.gov/geo/query/acc.cgi?acc=GSE22886	Download GSE22886_RAW.tar from the GEO series page, containing Affymetrix HG-U133A/HG-U133B (GPL96/GPL97) CEL files for resting and activated human immune cell subsets; no registration required.
GSE12195	20	Open	https://www.ncbi.nlm.nih.gov/geo/query/acc.cgi?acc=GSE12195	Download GSE12195_RAW.tar from the GEO series page, containing Affymetrix HG-U133_Plus_2 (GPL570) CEL files; no registration required.
PUB_Health_B_cells_GSE119234	20	Open	https://www.ncbi.nlm.nih.gov/geo/query/acc.cgi?acc=GSE119234	GEO itself hosts only a processed counts file (GSE119234_LN_BcellSubset_raw_counts.txt.gz); download raw FASTQ reads via the linked SRA/BioProject PRJNA488556 (SRA: SRP159143) using the SRA Run Selector or sra-tools 'prefetch/fasterq-dump'.
GSE64028	20	Open	https://www.ncbi.nlm.nih.gov/geo/query/acc.cgi?acc=GSE64028	Download GSE64028_RAW.tar from the GEO series page, containing Affymetrix HG-U133_Plus_2 (GPL570) CEL files for healthy human peripheral blood B cell subsets; no registration required.
PUB_FL_NCISTAUDT	19	Proprietary
PUB_Health_B_cells_GSE111310	18	Open	https://www.ncbi.nlm.nih.gov/geo/query/acc.cgi?acc=GSE111310	GEO hosts only a processed TPM file (GSE111310_ipa_tpm.txt.gz); download raw FASTQ via linked SRA/BioProject PRJNA436569 (SRA: SRP133767) using SRA Run Selector or sra-tools.
PUB_Health_B_cells_GSE139833	17	Open	https://www.ncbi.nlm.nih.gov/geo/query/acc.cgi?acc=GSE139833	GEO hosts only a processed TPM file (GSE139833_n_gc_m_lz_dz_tpm_grch38.txt.gz); download raw FASTQ via linked SRA/BioProject PRJNA587124 (SRA: SRP227968) using SRA Run Selector or sra-tools. GEO record explicitly states 'Raw data are available in SRA.'
Leandro-Normals	16	Proprietary
GSE141005	16	Open	https://www.ncbi.nlm.nih.gov/geo/query/acc.cgi?acc=GSE141005	Download GSE141005_RAW.tar from the GEO series page, containing Affymetrix Human Gene 2.0 ST (GPL16686) CEL files; no registration required.
GSE149089	15	Open	https://www.ncbi.nlm.nih.gov/geo/query/acc.cgi?acc=GSE149089	Download GSE149089_RAW.tar from the GEO series supplementary files section, which contains the raw Affymetrix Clariom D (.CEL) files for all 15 samples; no registration required.
GSE17186	14	Open	https://www.ncbi.nlm.nih.gov/geo/query/acc.cgi?acc=GSE17186	Download GSE17186_RAW.tar (63.8 Mb) from the GEO series page; contains raw HG-U133 Plus 2.0 CEL files for all 14 samples.
GSE12845	14	Open	https://www.ncbi.nlm.nih.gov/geo/query/acc.cgi?acc=GSE12845	Download GSE12845_RAW.tar (36.6 Mb) from the GEO series page; contains raw HG-U133A (GPL96) CEL files for all 14 samples.
GSE136249	12	Open	https://www.ncbi.nlm.nih.gov/geo/query/acc.cgi?acc=GSE136249	Download GSE136249_RAW.tar (54.1 Mb) from the GEO series page; contains raw HG-U133 Plus 2.0 CEL files for all 12 samples.
GSE12366	12	Open	https://www.ncbi.nlm.nih.gov/geo/query/acc.cgi?acc=GSE12366	Download GSE12366_RAW.tar (90.7 Mb) from the GEO series page; contains raw HG-U133 Plus 2.0 CEL files for all 12 samples.
GSE136248	12	Open	https://www.ncbi.nlm.nih.gov/geo/query/acc.cgi?acc=GSE136248	Download GSE136248_RAW.tar (54.7 Mb) from the GEO series page; contains raw HG-U133 Plus 2.0 CEL files for all 12 samples.
PUB_FL_PARSA	12	Open	https://www.ncbi.nlm.nih.gov/geo/query/acc.cgi?acc=GSE142334	GEO series GSE142334 supplies only an htseq processed-counts matrix; raw FASTQ for the 12 samples (6 paired FL/transformed-FL) must be pulled from the linked SRA BioProject PRJNA596663 (SRP238213) via SRA Toolkit / SRA Run Selector - fully open access, no application needed.
PUB_Health_B_cells_GSE92387	12	Open	https://www.ncbi.nlm.nih.gov/geo/query/acc.cgi?acc=GSE92387	GEO series GSE92387 supplies only processed TXT count files; raw FASTQ for the 24 samples must be pulled from the linked SRA BioProject PRJNA357448 (SRP095109) via SRA Toolkit / SRA Run Selector - open access.
GSE51528	12	Open	https://www.ncbi.nlm.nih.gov/geo/query/acc.cgi?acc=GSE51528	Download GSE51528_RAW.tar (946.3 Mb) from the GEO series page; contains raw HuGene-1_0-st (GPL6244) CEL files.
GSE46261	12	Open	https://www.ncbi.nlm.nih.gov/geo/query/acc.cgi?acc=GSE46261	Download GSE46261_RAW.tar (966.3 Mb) from the GEO series page; contains raw Human Gene 1.0 ST (GPL17047) CEL files.
PUB_FL_DREYLING	11	Open	https://www.ebi.ac.uk/biostudies/arrayexpress/studies/E-MTAB-6088	Download via the BioStudies/ArrayExpress FTP/HTTP mirror (ftp://ftp.ebi.ac.uk/biostudies/fire/E-MTAB-/088/E-MTAB-6088/); the study record lists a distinct 'raw-data' file section (Affymetrix Gene ST CEL files) alongside 'processed-data', all openly downloadable without registration.
PUB_Suntsova_GSE120795	11	Open	https://www.ncbi.nlm.nih.gov/geo/query/acc.cgi?acc=GSE120795	GEO series GSE120795 supplies only a processed counts matrix (GSE120795_total_norms_raw_counts.tsv.gz); raw FASTQ for the samples must be pulled from the linked SRA BioProject PRJNA494560 (SRP163252) via SRA Toolkit / SRA Run Selector - open access.
PUB_DLBCL_PARKSRP100394	11	Open	https://www.ncbi.nlm.nih.gov/sra/?term=SRP100394	Fetch raw FASTQ via SRA Toolkit (prefetch/fasterq-dump) or ENA using BioProject PRJNA373954 / SRA study SRP100394 (29 runs: WES + RNA-seq); fully public, no controlled-access application needed.
GSE144089	9	Open	https://www.ncbi.nlm.nih.gov/geo/query/acc.cgi?acc=GSE144089	Download GSE144089_RAW.tar (27.7 Mb) from the GEO series page; contains the per-sample raw Agilent Feature Extraction TXT files (Agilent's native raw-intensity format, the two-color-array equivalent of a CEL file) for the Agilent-039494 SurePrint G3 array (GPL17077).
PUB_Health_B_cells_GSE110669	9	Open	https://www.ncbi.nlm.nih.gov/geo/query/acc.cgi?acc=GSE110669	GEO series GSE110669 supplies only processed text count files; raw FASTQ for the 9 samples must be pulled from the linked SRA BioProject PRJNA434224 (SRP132924) via SRA Toolkit / SRA Run Selector - open access.
PUB_Health_B_cells_GSE115655	8	Open	https://www.ncbi.nlm.nih.gov/geo/query/acc.cgi?acc=GSE115655	GEO series GSE115655 (16 samples, human bone-marrow/tonsil B-cell subsets incl. normal proB) only supplies a processed TMM-cpm matrix (GSE115655_BCells.TMM.cpm.txt.gz) as its supplementary file, but raw FASTQ reads for the same samples are deposited under linked SRA project SRP150315 / BioProject PRJNA475684; download runs via the SRA Run Selector linked from the GEO page or `prefetch`/`fasterq-d…
PUB_DLBCL_YANCART	8	Proprietary
GSE15271	8	Open	https://www.ncbi.nlm.nih.gov/geo/query/acc.cgi?acc=GSE15271	Download GSE15271_RAW.tar (41.2 MB) from the GEO series supplementary files link, which contains raw Affymetrix CEL files for the 8 CXCR4+/CXCR4- (centroblast/centrocyte) tonsil B-cell samples on GPL570.
PUB_Beguelin_GSE45982	8	Open	https://www.ncbi.nlm.nih.gov/geo/query/acc.cgi?acc=GSE45982	GEO series GSE45982 (61 samples; RNA-seq + ChIP-seq across GPL10999/GPL11154/GPL13112) supplies only processed BED/WIG/TXT files as supplementary data; raw FASTQ reads are available openly (no access restriction) via linked SRA project SRP021509 through the SRA Run Selector or ENA.
GSE13411	8	Open	https://www.ncbi.nlm.nih.gov/geo/query/acc.cgi?acc=GSE13411	Download GSE13411_RAW.tar (24.4 MB) from the GEO series supplementary files section, containing raw Affymetrix HG-U133A CEL files for the 8 splenic B-cell subset samples (GPL96).
GSE38697	8	Open	https://www.ncbi.nlm.nih.gov/geo/query/acc.cgi?acc=GSE38697	Download the GSE38697_RAW.tar (38.0 MB) from the GEO series supplementary files, containing raw CEL files for 8 human tonsil germinal-center light-zone/dark-zone B-cell samples (GPL570).
E-MTAB-3974	8	Proprietary
PUB_DLBCL_SHISRP312586	7	Open	https://www.ncbi.nlm.nih.gov/sra/?term=SRP312586	Fetch raw FASTQ files for the ~31 ocular adnexal B-cell lymphoma RNA-seq samples via the SRA Run Selector for SRP312586 (or the equivalent ENA project), using `prefetch`/`fasterq-dump` or ENA's direct FASTQ download links; data is public (released Aug 2022).
GSE55267	6	Open	https://www.ncbi.nlm.nih.gov/geo/query/acc.cgi?acc=GSE55267	Download GSE55267_RAW.tar (290 MB) from the GEO series supplementary files, containing raw CEL files for the full 69-sample series (31 FL tumors + centroblast/centrocyte/naive B-cell controls on GPL570); our cohort likely uses the 6 normal control samples.
GSE19599	6	Open	https://www.ncbi.nlm.nih.gov/geo/query/acc.cgi?acc=GSE19599	Download GSE19599_RAW.tar (67.8 MB) from the GEO series supplementary files, containing raw CEL files for the 16 flow-sorted normal hematopoietic subpopulation samples (GPL570); our cohort uses 6 of these.
GSE61912	4	Open	https://www.ncbi.nlm.nih.gov/geo/query/acc.cgi?acc=GSE61912	Download the raw CEL files (221.1 MB TAR) from the GEO series supplementary files for GSE61912 ('Enhancer Sequence Variants...(array)' arm); platform GPL10739 (Affymetrix Human Gene 1.0 ST) uses CEL files, not IDAT - our cohort likely uses a subset of the 14 normal B-cell control samples (peripheral blood B cells / cord blood).
PUB_Health_Bunting_GSE84022	4	Open	https://www.ncbi.nlm.nih.gov/geo/query/acc.cgi?acc=GSE84022	GEO series GSE84022 (8 samples: naive and germinal-center B cells, Hi-C + RNA-seq) supplies only processed SIF/BED files as GEO supplementary data; raw FASTQ reads (RNA-seq and Hi-C) are openly downloadable via linked SRA project SRP077918 / BioProject PRJNA327832 through SRA Run Selector or ENA.
PUB_Pastore_GSE119103	4	Open	https://www.ncbi.nlm.nih.gov/geo/query/acc.cgi?acc=GSE119103	GEO series GSE119103 (90 samples total; ChIP-seq/RNA-seq/DNAme in CLL) provides raw BigWig tracks and a processed counts matrix as GEO supplementary files; true raw FASTQ reads are openly downloadable (no access restriction) via linked SRA project SRP158943 through SRA Run Selector or ENA.
